# Genomic and epidemiological evidence for the emergence of a putative *L. donovani/L. infantum* hybrid with unusual epidemiology in Northern Italy

**DOI:** 10.1101/2023.08.09.552585

**Authors:** F. Bruno, G. Castelli, B. Li, S. Reale, E. Carra, F. Vitale, S. Scibetta, M. Calzolari, S. Varani, M. Ortalli, E. Franceschini, W. Gennari, G. Rugna, G.F. Späth

## Abstract

*Leishmania (L.) infantum* is the main causative agent of animal and human leishmaniasis in the Mediterranean basin. Despite its clinical significance, little is known on the genetic diversity of *L. infantum* parasites circulating in Italy. Here, we apply a comparative genomics approach on seven *L. infantum* isolates from different hosts (human, dog, cat, marten) and geographic regions (Emilia-Romagna, Sicily, Sardinia) as a first attempt to explore the breadth of parasite genetic heterogeneity in Italy. We revealed important genome instability at karyotype levels, with each isolate presenting a unique aneuploidy profile. Read depth analysis further identified strain-specific changes in gene dosage, which affected important virulence factors most of which are encoded by multi-copy gene arrays, such as amastins or surface antigen-like proteins. SNP-based clustering analysis of these genomes together with over 80 publicly available *L. infantum* and *L. donovani* genomes placed the Italian isolates into three geographically distinct clusters, with two isolates grouping with Spanish strains, two isolates grouping with Tunisian strains, and three isolates clustering with putative *L. infantum/L. donovani* hybrids isolated in Cyprus. As judged by microsatellite profiling of 73 isolates from dogs, sand flies and VL cases, these hybrid isolates are representative of a sub-population of parasites circulating in northeastern Italy that preferentially infects humans, but not dogs. In conclusion, our data uncover a remarkable heterogeneity of *L. infantum* isolates that indicates different geographic origin, including a novel hybrid-like genotype associated with an unusual infection pattern, placing Italy at the crossroad of *Leishmania* infection in the Mediterranean region.
