## Supplementary material for "Genomic and epidemiological evidence for the emergence of a putative *L. donovani/L. infantum* hybrid with unusual epidemiology in Northern Italy": Table S1: Mapping metrics

### Sheet: Sheet1
Table S1: Mapping metrics
	TOTAL_READS	PF_READS_ALIGNED	PCT_PF_READS_ALIGNED	PF_MISMATCH_RATE	PF_INDEL_RATE	MEAN_READ_LENGTH	PCT_ADAPTER
Linf_LLM45	36831161	35219841	0.956251	0.004241	9.4e-05	101	0.000128
Ldo_LTB	59753909	55387229	0.926922	0.007074	0.000648	101	0.000247
LIPA60	17604318	17233200	0.978919	0.002053	0.000164	108	0.006609
Ltr_16	11777330	8133903	0.690641	0.055567	0.002262	108	0.001272
leish16	25578672	20889573	0.816679	0.004382	0.000105	149.065	0
Ldo_CH33	54820273	53544665	0.976731	0.005543	0.000552	101	0.000414
ZK43	16695609	16146623	0.967118	0.00239	0.000162	108	0.010483
ZK5	19056634	18686857	0.980596	0.002256	0.000148	108	0.002912
ZK47	32458925	30962403	0.953895	0.005007	0.000141	126	0.000853
leish4	21183149	20823579	0.983026	0.003256	0.000105	148.369	0
Lmj_A445	3606639	3288093	0.911678	0.062786	0.002708	108	0.008468
Linf_LLM56	44778843	41892357	0.935539	0.00207	8.2e-05	101	0.009034
ZK25	28510803	27990926	0.981766	0.002273	0.000143	108	0.002328
leish7	26421239	25961524	0.982601	0.007685	0.000602	149.357	0
Linf_02A	27329486	26982110	0.987289	0.003009	0.000114	101	0.002229
Linf_ZK27	23778745	23244352	0.977526	0.005061	8.2e-05	101	0.000498
leish3	27739245	27391942	0.98748	0.004737	0.000128	149.354	0
LIPA83	29304886	28662239	0.97807	0.002791	0.000297	108	0.002361
Ldo_BPK26	27135136	26666680	0.982736	0.006921	0.000791	108	0.004949
Lmj_1948	41573563	32440361	0.780312	0.061522	0.002284	101	0.00605
leish5	25856894	23549001	0.910744	0.005227	0.000146	149.515	0
ZK28	12435961	11852601	0.953091	0.00359	0.000475	108	0.029049
