## Supplementary material for "Genomic and epidemiological evidence for the emergence of a putative *L. donovani/L. infantum* hybrid with unusual epidemiology in Northern Italy": Table S3: Most significant gene CNVs

### Sheet: Sheet1
Table S3: Most significant gene CNVs
Gene ID	leish16	leish3	leish4	leish5	leish7
LINF_020006900	1.675	1.683	2.656	2.467	1.273	phosphoglycan beta 1 -3 galactosyltransferase
LINF_020007000	2.065	2.005	3.509	3.043	1.104	phosphoglycan beta 1 -3 galactosyltransferase
LINF_040007000	1.925	2.873	2.174	2.039	1.106	surface antigen-like protein
LINF_080011900	1.269	1.204	1.261	1.019	3.358	amastin-like protein
LINF_080012400	0.754	0.787	0.661	1.165	8.999	amastin-like protein
LINF_080012950	1.068	1.105	0.996	1.048	2.948	amastin-like protein
LINF_080017100	2.155	2.159	2.15	2.738	2.161	Zinc finger - C3HC4 type (RING finger)/Ring finger domain/zinc-RING finger domain/zinc finger of C3HC4-type - RING - putative
LINF_080017200	2.103	2.217	1.895	2.902	2.289	hypothetical protein - conserved
LINF_080017300	2.032	2.192	2.536	2.64	2.179	hypothetical protein - conserved
LINF_080017400	2.072	2.09	2.493	2.548	2.404	hypothetical protein - conserved
LINF_080017500	1.926	2.098	2.387	2.597	1.979	Amidinotransferase - putative
LINF_080017600	2.008	2.156	3.545	2.677	2.289	protein kinase - putative
LINF_080017700	1.758	1.911	3.104	2.397	2.281	beta tubulin
LINF_090007200	0.834	0.811	0.739	0.87	2.774	ATG8/AUT7/APG8/PAZ2 - putative
LINF_090018200	1.984	2.735	1.042	0.96	1.042	translation initiation factor EIF-2B gamma subunit - putative
LINF_120013000	1.753	1.909	1.517	1.536	6.056	hypothetical protein - conserved
LINF_120013400	1.191	1.371	1.199	1.492	3.774	hypothetical protein - conserved
LINF_120013500	1.142	1.075	0.95	1.14	7.266	surface antigen protein 2 - putative
LINF_120013600	1.412	1.425	1.061	1.702	2.679	hypothetical protein - conserved
LINF_120014000	1.802	1.867	1.857	2.681	2.848	surface antigen protein 2 - putative
LINF_120014100	2.118	2.892	1.001	3.341	0.863	hypothetical protein - conserved
LINF_120014200	1.978	2.243	1.053	3.286	1.102	hypothetical protein - conserved
LINF_120014300	1.369	1.357	1.162	1.615	3.942	hypothetical protein - conserved
LINF_120014400	3.515	3.349	3.305	4.438	0.009	hypothetical protein - conserved
LINF_120014500	1.675	2.657	1.059	2.339	0.633	hypothetical protein - conserved
LINF_120014600	2.701	2.974	1.055	3.989	1.17	hypothetical protein - conserved
LINF_120014700	3.015	3.137	2.872	4.329	2.838	surface antigen protein 2 - putative
LINF_120014800	2.712	2.735	1.01	3.994	0.615	hypothetical protein - conserved
LINF_120014900	2.157	2.175	1.673	2.99	2.018	hypothetical protein - conserved
LINF_150010000	2.619	2.764	1.14	2.685	1.935	tb-292 membrane associated protein-like protein
LINF_150010300	2.382	2.54	1.128	2.406	1.679	tb-292 membrane associated protein-like protein
LINF_160020700	2.731	1.871	2.361	2.123	1.921	kinesin - putative
LINF_220023200	8.468	8.49	2.024	8.968	11.014	hypothetical protein
LINF_270033890	4.527	4.646	6.23	3.565	4.852	hypothetical protein - conserved
LINF_300020200	1.167	1.385	0.971	2.793	2.452	p1/s1 nuclease
LINF_300021200	2.192	1.055	1.953	1.238	3.089	ferric reductase transmembrane protein - putative
LINF_300021300	2.162	0.989	1.827	1.136	2.987	hypothetical protein - conserved
LINF_300021400	2.15	1.057	1.887	1.091	2.928	hypothetical protein - conserved
LINF_300021500	2.139	1.071	1.762	1.2	2.931	Protein of unknown function (DUF1077) - putative
LINF_300021600	2.207	1.11	2.106	1.155	3.277	Hsp33 protein - putative
LINF_310009800	0.933	3.49	0.995	3.49	5.581	Amastin surface glycoprotein - putative
LINF_340017500	1.186	1.038	0.871	1.103	3.068	amastin-like surface protein - putative
LINF_340034300	1.555	1.594	1.428	1.608	6.431	Amastin surface glycoprotein - putative
LINF_340034400	2.063	2.806	2.672	2.048	1.17	Amastin surface glycoprotein - putative
LINF_340034500	2.158	2.484	2.48	2.695	0.3	Amastin surface glycoprotein - putative
LINF_340034600	2.274	2.797	2.697	2.21	1.072	Amastin surface glycoprotein - putative
LINF_340034700	2.076	2.559	2.387	2.045	1.217	Amastin surface glycoprotein - putative
LINF_340034900	1.881	1.763	1.823	0.804	3.524	Amastin surface glycoprotein - putative
LINF_350010100	3.054	3.211	1.016	3.887	5.759	proteophosphoglycan ppg3 - putative
LINF_350010200	7.892	7.805	1.578	9.861	4.132	proteophosphoglycan ppg3 - putative
