## Supplementary material for "Genomic and epidemiological evidence for the emergence of a putative *L. donovani/L. infantum* hybrid with unusual epidemiology in Northern Italy": Table S4: Gene depletions

### Sheet: all depletions
Table S4: Gene depletions
Gene ID	leish3	leish4	leish5	leish7	leish16	Product Description
LINF_020005000	1.16	1.458	1.365	0.422	1.045	phosphoglycan beta 1,3 galactosyltransferase 6
LINF_030007500	0.32	0.944	0.194	0.485	0.356	Apolipoprotein A1/A4/E domain containing protein - putative
LINF_030009000	0.623	0.683	0.449	0.62	0.464	60s Acidic ribosomal protein - putative
LINF_030009100	0.674	0.86	0.45	0.718	0.528	60S acidic ribosomal protein P2 - putative
LINF_050019900	0.551	1.322	0.454	0.794	1.033	adenylate cyclase regulatory protein-like protein
LINF_080012100	1.464	1.627	1.448	0.045	1.682	Amastin surface glycoprotein - putative
LINF_080012200	1.485	1.72	1.398	0.046	1.783	Amastin surface glycoprotein - putative
LINF_080012300	1.448	1.578	1.545	0.048	1.69	Amastin surface glycoprotein - putative
LINF_080014900	1.687	1.142	1.002	0.438	1.065	cysteine peptidase B (CPB)
LINF_080015000	1.485	1.055	0.933	0.437	1.08	cysteine peptidase B (CPB)
LINF_090006600	0.825	0.815	0.839	0.464	0.863	Autophagy protein Atg8 ubiquitin like - putative
LINF_110005600	0.983	0.713	0.373	0.68	0.937	GRIP domain containing protein - putative
LINF_110018350	1.041	1.59	1.011	0.148	1.009	ATP-binding cassette protein subfamily A, member 4, putative
LINF_120012500	1.241	1.067	1.258	0.408	1.302	hypothetical protein - conserved
LINF_120013100	1.135	0.929	0.156	0.906	1.171	promastigote surface antigen 38S
LINF_120014400	3.349	3.305	4.438	0.009	3.515	hypothetical protein - conserved
LINF_150010400	0.453	0.759	0.335	0.499	0.465	hypothetical protein
LINF_150019600	0.922	0.836	0.353	0.918	0.91	60S acidic ribosomal protein P2
LINF_150020000	1.001	0.807	0.495	0.384	1.044	nucleoside transporter 1 - putative
LINF_150020100	0.952	0.826	0.39	0.318	1.006	nucleoside transporter 1 - putative
LINF_190013300	0.173	0.671	0.236	0.656	0.757	ATG8/AUT7/APG8/PAZ2 - putative
LINF_190013400	0.421	0.72	0.432	0.574	0.469	ATG8/AUT7/APG8/PAZ2 - putative
LINF_190013500	0.134	0.678	0.2	0.578	0.432	ATG8/AUT7/APG8/PAZ2 - putative
LINF_190013600	0.021	0.479	0	0.189	0.141	ATG8/AUT7/APG8/PAZ2 - putative
LINF_190013700	0.047	0.687	0.03	0.425	0.282	ATG8/AUT7/APG8/PAZ2 - putative
LINF_190018700	1.008	1.12	0.996	0.44	1.363	glycerol uptake protein - putative
LINF_190018800	0.664	0.933	0.746	0.469	1.313	glycerol uptake protein - putative
LINF_190019100	0.625	0.963	0.678	0.44	1.323	glycerol uptake protein - putative
LINF_220009200	0.159	1.317	0.221	0.632	0.472	hypothetical protein - conserved
LINF_220009300	0.164	1.482	0.309	0.736	0.6	hypothetical protein - conserved
LINF_220009400	0.102	1.454	0.267	0.702	0.549	hypothetical protein - conserved
LINF_220009500	0.153	1.509	0.315	0.743	0.617	hypothetical protein - conserved
LINF_220009600	0.156	1.472	0.29	0.725	0.596	hypothetical protein - conserved
LINF_220009700	0.166	1.476	0.301	0.732	0.597	hypothetical protein - conserved
LINF_220012400	0.788	1.173	0.706	0.343	0.908	hypothetical protein - conserved
LINF_230017000	0.666	0.545	0.687	0.243	0.773	sucrose hydrolase-like protein
LINF_230017100	0.656	0.516	0.663	0.223	0.692	sucrose hydrolase-like protein
LINF_230018800	1.057	0.995	1.039	0.322	1.158	small hydrophilic endoplasmic reticulum-associated protein (sherp)
LINF_230018900	1.01	0.935	1.219	0.454	1.159	hydrophilic acylated surface protein a
LINF_250031900	0.807	1.282	0.724	0.409	0.716	phosphoglycan beta 1 -3 galactosyltransferase 4
LINF_250032000	0.662	1.225	0.892	0.355	0.523	phosphoglycan beta 1 -3 galactosyltransferase 4
LINF_260021400	1.043	0.833	1.048	0.543	0.466	40S ribosomal protein S33 - putative
LINF_270007100	0.98	1.302	0.785	0.469	1.025	hypothetical protein - conserved
LINF_270010400	0.636	0.603	0.383	0.207	0.422	calpain-like cysteine peptidase - putative
LINF_270010500	0.58	0.62	0.397	0.296	0.427	calpain-like cysteine peptidase - putative
LINF_270010600	0.668	0.57	0.426	0.315	0.464	calpain-like cysteine peptidase - putative
LINF_270010700	0.201	0.188	0.054	0.074	0.119	hypothetical protein
LINF_270010800	0.107	0.298	0.052	0.047	0.149	hypothetical protein - conserved
LINF_270010900	0	0.153	0	0	0	hypothetical protein
LINF_270011000	0.21	0.288	0.135	0.119	0.179	hypothetical protein - conserved
LINF_270020800	0.351	0.672	0.385	0.353	0.781	hypothetical protein - conserved
LINF_270020900	0.406	0.643	0.503	0.445	0.903	Snf7 - putative
LINF_270021000	0.349	0.676	0.361	0.339	0.814	hypothetical protein - conserved
LINF_270021100	0.4	0.75	0.539	0.344	0.868	Snf7 - putative
LINF_270021200	0.354	0.676	0.4	0.364	0.729	hypothetical protein - conserved
LINF_270021300	0.362	0.716	0.551	0.348	0.868	Snf7 - putative
LINF_280017500	1.155	0.481	1.127	1.161	1.212	AN1-like Zinc finger containing protein - putative
LINF_280025700	1.589	1.5	1.507	0.213	1.662	Zinc transporter 3 - putative
LINF_280025800	1.537	1.408	1.649	0.199	1.592	Zinc transporter 3 - putative
LINF_280035100	0.379	0.944	0.617	0.928	0.608	hsp70
LINF_280035200	0.384	0.964	0.536	0.788	0.642	hsp70
LINF_280035300	0.377	0.968	0.54	0.85	0.567	hsp70
LINF_280035400	0.438	0.904	0.572	0.778	0.662	hsp70
LINF_280035500	0.411	0.94	0.621	0.797	0.597	hsp70
LINF_280035600	0.142	0.693	0.21	0.473	0.255	hsp70
LINF_280035700	0.041	0.185	0.072	0.144	0.059	hsp70
LINF_280035800	0.378	0.833	0.622	1.508	0.513	hsp70
LINF_280035900	0.428	0.989	0.637	0.993	0.702	hsp70
LINF_280036000	0.46	0.947	0.673	1.073	0.66	hsp70
LINF_290021600	0.495	0.682	0.546	0.453	0.514	Nodulin-like/Major Facilitator Superfamily - putative
LINF_290021700	0.474	0.745	0.555	0.472	0.503	Nodulin-like/Major Facilitator Superfamily - putative
LINF_290024200	0.543	0.334	0.687	0.546	0.676	paraflagellar rod protein 1D - putative
LINF_290024300	0.439	0.24	0.589	0.461	0.485	paraflagellar rod protein 1D - putative
LINF_290024400	0.409	0.226	0.573	0.491	0.559	paraflagellar rod protein 1D - putative
LINF_290024500	0.298	0.248	0.312	0.358	0.319	Paraflagellar rod protein - putative
LINF_290024600	0.344	0.191	0.41	0.267	0.361	paraflagellar rod protein 1D - putative
LINF_290024700	0.333	0.245	0.511	0.671	0.496	paraflagellar rod protein 1D - putative
LINF_290024800	0.302	0.2	0.383	0.367	0.387	Paraflagellar rod protein - putative
LINF_290024900	0.294	0.097	0.34	0.356	0.285	hypothetical protein
LINF_290025000	0.353	0.275	0.542	0.784	0.491	paraflagellar rod protein 1D - putative
LINF_290025100	0.398	0.311	0.582	0.748	0.504	paraflagellar rod protein 1D - putative
LINF_300040700	0.549	1.136	0.471	1.049	1.281	lorien protein
LINF_300040800	0.454	1.027	0.424	0.943	1.12	S-adenosylmethionine synthetase
LINF_300040900	0.571	1.114	0.461	1.013	1.115	lorien protein
LINF_300041000	0.531	1.042	0.437	0.963	1.05	S-adenosylmethionine synthetase
LINF_300043000	0.843	1.471	0.468	0.901	0.948	60S acidic ribosomal protein P2 - putative
LINF_310021400	0.562	0.486	0.581	0.689	0.646	hypothetical protein - conserved
LINF_310021500	0.545	0.477	0.557	0.649	0.681	hypothetical protein - conserved
LINF_320036800	1.142	0.472	1.213	1.18	0.498	nucleoside diphosphate kinase b
LINF_330040500	0.637	0.596	0.126	0.638	0.583	Flagellar Member 8
LINF_330040600	0.521	0.68	0	0.319	0.613	Flagellar Member 8
LINF_330040800	0.626	1.133	0.424	0.659	0.622	Flagellar Member 8
LINF_340015500	0.665	0.541	0.79	0.176	0.795	amastin-like protein
LINF_340015600	0.658	1.236	0.801	0.051	0.699	Amastin surface glycoprotein - putative
LINF_340015700	0.889	1.231	1.023	0.049	0.876	Amastin surface glycoprotein - putative
LINF_340015900	1.305	0.593	1.452	0.492	1.409	amastin-like protein
LINF_340023000	1.453	1.94	1.659	0.053	1.411	Amastin surface glycoprotein - putative
LINF_340023100	1.558	1.756	1.523	0.053	1.532	Amastin surface glycoprotein - putative
LINF_340023200	1.473	1.94	1.571	0.053	1.338	Amastin surface glycoprotein - putative
LINF_340023300	1.486	1.841	1.798	0.414	1.754	amastin-like surface protein - putative
LINF_340023400	1.479	2.104	1.641	0.406	1.694	amastin-like surface protein - putative
LINF_340023600	1.801	2.234	2.239	0.448	2.096	amastin-like surface protein - putative
LINF_340023700	1.738	2.208	2.008	0.487	1.879	amastin-like surface protein - putative
LINF_340023800	1.244	1.825	1.353	0.426	1.73	amastin-like surface protein - putative
LINF_340023900	1.887	2.061	2.051	0.463	1.88	amastin-like surface protein - putative
LINF_340024500	1.073	1.189	1.477	0.051	1.435	amastin-like surface protein - putative
LINF_340024600	0.979	1.137	1.389	0.05	1.351	amastin-like surface protein - putative
LINF_340024700	1.257	1.093	1.348	0.04	1.216	Amastin surface glycoprotein - putative
LINF_340024800	1.27	1.161	1.471	0.05	1.347	amastin-like surface protein - putative
LINF_340034500	2.484	2.48	2.695	0.3	2.158	Amastin surface glycoprotein - putative
LINF_340037700	1.084	0.899	1.457	0.463	1.068	AAA domain containing protein - putative
LINF_340037900	1.053	0.97	1.545	0.47	1.031	exosome subunit rrp6p homologue - putative
LINF_350019300	0.466	1.289	0.606	0.547	1.612	60S ribosomal protein L2 - putative
LINF_350019400	0.5	1.193	0.466	0.581	1.531	60S ribosomal protein L2 - putative
LINF_350035400	1.147	1.019	1.092	0.043	1.117	trypanothione-dependent glyoxalase I
LINF_360043900	1.842	0.954	1.325	0.271	0.431	polyubiquitin - putative
