## Supplementary material for "Genomic and epidemiological evidence for the emergence of a putative *L. donovani/L. infantum* hybrid with unusual epidemiology in Northern Italy": Table S6: Designation, characteristics and MLMT profiles of the Leishmania strains

### Sheet: Samples
Table S6: Designation, characteristics and MLMT profiles of the Leishmania strains
Sample	Isolate/DNA	Year of sampling	Host	Disease	HIV+	Region	Province	MLMT Reference	Pop	SubPop	Li41-56 repeat number	Li41-56 fragment size (bp)	Li46-67^ repeat number	Li46-67^ fragment size (bp)	Li21-34 repeat number	Li21-34 fragment size (bp)	Li22-35 repeat number	Li22-35 fragment size (bp)	Li23-41 repeat number	Li23-41 fragment size (bp)	Lm2TG repeat number	Lm2TG fragment size (bp)	Lm4TA repeat number	Lm4TA fragment size (bp)	Li71-5/2 repeat number	Li71-5/2 fragment size (bp)	LIST7039 repeat number	LIST7039 fragment size (bp)	Li71-33 repeat number	Li71-33 fragment size (bp)	Li71-7 repeat number	Li71-7 fragment size (bp)	CS20* repeat number	CS20* fragment size (bp)	Li45-24 repeat number	Li45-24 fragment size (bp)	TubCA repeat number	TubCA fragment size (bp)	LIST7031 repeat number	LIST7031 fragment size (bp)
MHOM/IT/2014/IZSLER-MO22	isolate	2014	human	VL	N	E-R	MO	[1]	B	B1	9	90	7	74	8	81	9	86	14	81	10	112	9	73	9	110	17	211	11	105	11	96	15	75	7	89	10	82	8	165
MO23	isolate	2014	human	VL	N	E-R	MO	[1]	B	B1	9	90	7	74	8	81	9	86	12	77	10	112	9	73	9	110	17	211	11	105	11	96	15	75	7	89	10	82	8	165
MO24	isolate	2014	human	VL	N	E-R	RE	[1]	B	B1	9	90	7	74	8	81	9	86	14	81	10	112	9	73	9	110	17	211	11	105	11	96	15	75	7	89	10	82	8	165
MO38	isolate	2016	human	VL	Y	E-R	BO	[1]	B	B2	10	92	7	74	9	83	9	86	14	81	10	112	20	95	9	110	17	211	11	105	11	96	15	75	8	91	13	88	8	165
DNA003	DNA	2014	human	VL	Y	E-R	BO	[1]	B	B3	10	92	7	74	9	83	9	86	14	81	9	110	15	85	9	110	17	211	11	105	8 11	90 96	15	75	7	89	13	88	8	165
DNA004	DNA	2014	human	VL	N	E-R	BO	[1]	B	B2	10	92	7	74	9	83	9	86	14	81	10	112	20	95	9	110	17	211	11	105	11	96	12 15	69 75	8	91	10 13	82 88	8	165
DNA005	DNA	2013	human	VL	N	E-R	BO	[1]	B	B2	10	92	7	74	9	83	9	86	14	81	10	112	15	85	9	110	17	211	11	105	7	88	15	75	8	91	13	88	8	165
DNA025	DNA	2017	human	VL	Y	E-R	FC	[1]	B	B3	9	90	7	74	8 9	81 83	9	86	12	77	9 10	110 112	9	73	8	108	17	211	11	105	8 11	90 96	15	75	8	91	13	88	8	165
DNA027	DNA	2017	human	VL	N	E-R	BO	[1]	B	B2	10	92	7	74	9	83	9	86	14	81	10	112	20	95	9	110	17	211	11	105	7 11	88 96	15	75	8	91	13	88	8	165
DNA028	DNA	2017	human	VL	N	E-R	BO	[1]	B	B2	10	92	7	74	9	83	9	86	14	81	10	112	20	95	9	110	17	211	11	105	11	96	15	75	8	91	13	88	8	165
SF2	DNA	2015	sand fly pool			E-R	BO	[1]	n.d.	n.d.	9	90	7	74	8	81	16	100	n.a.	n.a.	10	112	9	73	9	110	14	205	11	105	11	96	15	75	7	89	10	82	8	165
SF3	DNA	2015	sand fly pool			E-R	FC	[1]	n.d.	n.d.	10	92	7	74	9	83	9	86	12 14	77 81	9	110	15	85	9	110	17	211	11	105	11	96	15	75	7 8	89 91	13	88	8	165
SF4	DNA	2015	sand fly pool			E-R	FC	[1]	n.d.	n.d.	9	90	7	74	9	83	9	86	14	81	9	110	15	85	9	110	17	211	11	105	8 11	90 96	15	75	7	89	13	88	8	165
SF6	isolate	2016	Phlebotomus perfiliewii			E-R	BO	[1]	B	B1	9	90	7	74	8	81	9	86	12	77	10	112	9	73	9	110	17	211	11	105	11	96	15	75	7	89	10	82	8	165
SF11	DNA	2017	sand fly pool			E-R	BO	this study			9	90	7	74	8 9	81 83	9	86	12	77	10	112	9	73	9	110	17	211	11	105	11	96	15	75	7	89	10	82	8	165
SF12	DNA	2017	sand fly pool			E-R	BO	this study			9	90	7	74	8	81	9	86	12	77	10	112	9	73	9	110	17	211	11	105	11	96	15	75	7	89	10	82	8	165
SF13	DNA	2018	Phlebotomus perfiliewii			E-R	BO	this study			9	90	7	74	8	81	9	86	12	77	10	112	9	73	9	110	17	211	11	105	11	96	15	75	7	89	10	82	8	165
SF14	DNA	2019	Phlebotomus perfiliewii			E-R	BO	this study			10	92	7	74	9	83	9	86	14	81	10	112	20	95	9	110	17	211	11	105	11	96	15	75	8	91	13	88	8	165
DNA045	DNA	2018	human	VL	N	E-R	FC	this study			9 10	90 92	7	74	9	83	9	86	14	81	9	110	15	85	9	110	17	211	11	105	8 11	90 96	15	75	8	91	13	88	8	165
DNA048	DNA	2017	human	VL	N	E-R	BO	this study			9	90	7	74	8	81	9	86	12	77	11	114	9	73	9	110	17	211	11	105	11	96	15	75	7	89	10	82	8	165
DNA052	DNA	2017	human	VL	N	E-R	BO	this study			10	92	7	74	9	83	9	86	14	81	10	112	20	95	9	110	18	213	11	105	11	96	15	75	14	103	10	82	8	165
DNA053	DNA	2017	human	VL	N	E-R	MO	this study			9	90	7	74	9	83	9	86	14	81	9	110	15	85	9	110	17	211	11	105	11	96	15	75	7	89	13	88	8	165
DNA054	DNA	2018	human	VL	N	E-R	BO	this study			9 10	90 92	7	74	8 9	81 83	9	86	12 14	77 81	10	112	9	73	9	110	17	211	11	105	11	96	15	75	7 8	89 91	10	82	13	175
DNA063	DNA	2018	human	VL	N	E-R	BO	this study			9	90	7	74	8	81	9	86	12	77	10	112	9	73	9	110	18	213	11	105	11	96	15	75	7	89	10	82	8	165
DNA064	DNA	2018	human	VL	N	E-R	BO	this study			10	92	7	74	9	83	9	86	14	81	10	112	19 20	93 95	9	110	18	213	11	105	11	96	15	75	8	91	13	88	8	165
DNA066	DNA	2018	human	VL	Y	E-R	MO	this study			9	90	7	74	8	81	9	86	12 14	77 81	10	112	9	73	9	110	18	213	11	105	11	96	15	75	7	89	10	82	8	165
DNA089	DNA	2017	human	VL	N	E-R	BO	this study			10	92	7	74	9	83	9	86	14	81	10	112	15	85	9	110	15	207	11	105	7	88	15	75	8	91	13	88	14	177
DNA091	DNA	2017	human	VL	N	E-R	MO	this study			9	90	7	74	8	81	9	86	14	81	10	112	9	73	9	110	17	211	11	105	7 11	88 96	15	75	7	89	10	82	8	165
DNA093	DNA	2018	human	VL	N	E-R	MO	this study			9	90	7	74	8	81	9	86	12	77	10	112	9	73	9	110	17	211	11	105	11	96	15	75	7	89	10	82	8	165
DNA095	DNA	2018	human	VL	N	E-R	MO	this study			9	90	7	74	8	81	9	86	14	81	10	112	9	73	9	110	17	211	11	105	7 11	88 96	15	75	7	89	10	82	8	165
DNA107	DNA	2019	human	VL	N	E-R	BO	this study			10	92	7	74	9	83	9	86	14	81	11	114	20	95	9	110	17	211	11	105	11	96	15	75	8	91	13	88	8	165
DNA109	DNA	2019	human	VL	Y	E-R	BO	this study			n.a.	n.a.	7	74	9	83	9	86	15	83	27	146	20	95	9	110	18	213	11	105	7	88	n.a.	n.a.	8	91	13	88	9	167
DNA124	DNA	2021	human	Cervical lymphadenitis	N	E-R	BO	this study			10	92	7	74	9	83	9	86	14	81	11	114	20	95	9	110	17	211	11	105	11	96	15	75	8	91	13	88	8	165
WHO reference strain
L. infantum MHOM/TN/80/IPT1 (MON-1)	isolate	1980	human	VL		Tunisia		1	A		10	92	10	80	15	95	18	104	15	83	15	122	14	83	9	110	14	205	11	105	12	98	21	87	16	107	9	80	10	169
L. infantum MHOM/IT/86/ISS218 (MON-72)	isolate	1986	human	VL		Italy		1	A		10	92	10	80	15	95	16	100	17	87	23	138	12	79	9	110	14	205	11	105	13	100	20	85	16	107	9	80	11	171
L. infantum MHOM/DZ/82/LIPA59 (MON-24)	isolate	1982	human	CL		Algeria		1	B		9	90	7	74	9	83	15	98	14	81	13	118	10	75	8	108	17	211	12	107	9 11	92 96	23	91	8 15	91 105	10	82	8	165
Footnotes. Fragment sizes of each marker were obtained by multiplying the normalized repeat numbers by two (dinucleotide microsatellites were used) and adding the size of the flanking regions. WHO, World Health Organization; n.d., not defined; VL, Visceral leishmaniasis; CL, cutaneous leishmaniasis; HIV+, Human Immunodeficiency Virus Positive (N, no; Y, yes); E-R, Emilia-Romagna region; RE, Reggi…
